# Intracellular barriers and receptor masking limit success of a *Pseudomonas aeruginosa* clinical phage family

**DOI:** 10.64898/2026.06.18.732992

**Authors:** Wearn-Xin Yee, Amy B. Banta, Ryan D. Ward, Sriharshita Musunuri, Miaoxi Liu, Erin Huiting, Julia Gordeeva, Suzanne C. Letham, Tanmay A. M. Bharat, Jason M. Peters, Joseph Bondy-Denomy

**Affiliations:** Department of Microbiology & Immunology, University of California, San Francisco, CA, USA; Center for Genomic Science Innovation, University of Wisconsin-Madison, Madison, WI, USA; Structural Studies Division, MRC Laboratory of Molecular Biology, Cambridge, United Kingdom; Department of Medical Genetics, University of Wisconsin-Madison, Madison, WI, USA; Department of Bacteriology, University of Wisconsin-Madison, Madison, WI, USA; Department of Medical Microbiology and Immunology, University of Wisconsin-Madison, Madison, WI, USA; Great Lakes Bioenergy Research Center, University of Wisconsin-Madison, Madison, WI, USA

## Abstract

Bacteriophage therapy is needed to treat antibiotic resistant infections; however, when a clinical isolate resists a given phage, it is often unclear why. It is therefore currently unknown how to rationally fortify phage therapies to circumvent *a priori* resistance. Using a family of broad host range therapeutic *Pseudomonas aeruginosa* phages (*Pbunaviruses)*, we show that cell surface receptor masking and intracellular defenses are both common barriers in distinct clinical isolates. In some cases these barriers can be bypassed by intrafamily phage engineering. Using unbiased genome-wide CRISPRi screens, we reveal that the broadly conserved L-Rhamnose in the core polysaccharide is the receptor for *Pbunavirus* family. This molecule is often masked by diverse O-antigen structures. In other isolates with the L-Rha receptor accessible, internal defense mechanisms commonly prevent *Pbunavirus* DNA replication. A single anti-defense locus often encoding 8-11 different genes within the *Pbunavirus* family is required for optimal host range, providing anti-defense genes that enable replication of both *Pbunavirus* phages and phages of other families. Our work demonstrates the importance of both internal and surface defense mechanisms in clinical isolates causally antagonizing a commonly used phage therapeutic and presents phage engineering strategies to circumvent *a priori* resistance.
