## Supplementary material for "Intracellular barriers and receptor masking limit success of a *Pseudomonas aeruginosa* clinical phage family": Table S1

### Sheet: Sheet1
Primer Name	Primer Sequence	Purpose
WX_016	aagcttggcactggcc	Amplify p30T or p20T backbone
WX_017	ggtatgtatatctccttcttaaagttaaac
WX_180	Gtttaactttaagaaggagatatacataccatgacgctcgtcgatgatggttc	Amplify wapR in PA14
WX_181	Cgttgtaaaacgacggccagtgccaagcttctaggagaaaaacaaccgcgcaatg
WX_182	Gtttaactttaagaaggagatatacataccatgttcgcagctacccgac	Amplify waaL in PA14
WX_183	Cgttgtaaaacgacggccagtgccaagctttcaggaggcggtttcgtttttgtc
WX_292	gtttaactttaagaaggagatatacataccatgatgatctggatgatcgcgtgtctag	Amplify wbpL in PAO1
WX_293	cgttgtaaaacgacggccagtgccaagcttttaggatttttccaaggaacccgcc
WX_606	gtttaactttaagaaggagatatacataccatgtacagaactccctcgtc	Amplify Pa12 gp82
WX_607	cgttgtaaaacgacggccagtgccaagcttttaacgtttgtgaaggattgacac
WX_608	gtttaactttaagaaggagatatacataccatggccaagatactgatggc	Amplify Pa12 gp81
WX_609	cgttgtaaaacgacggccagtgccaagcttctattgggtcgctccacg
WX_610	gtttaactttaagaaggagatatacataccatggccaaagttgtgagagttg	Amplify Pa12 gp80
WX_611	cgttgtaaaacgacggccagtgccaagcttttagtcgcgcttcaacagaacg
WX_360	gtttaactttaagaaggagatatacataccatgtacagaactccctcgtcc	Amplify Pa12 and 14-1 gp80-82 (and homologs)
WX_361	cgttgtaaaacgacggccagtgccaagcttttagtcgcgcttcaacagaacg
WX_383	gtttaactttaagaaggagatatacataccatggcaaaagttgtaagagttgatgag	Amplify 14-1 gp80
WX_384	cgttgtaaaacgacggccagtgccaagcttttaacgtttgtgaaggatggacactg	Amplify 14-1 gp82
WX_596	gtttaactttaagaaggagatatacataccatgaaactctaccatgcaaaag	Amplify Pa12 gp90-91
WX_597	cgttgtaaaacgacggccagtgccaagctttcatcgccatcgagtaaag
WX_598	gtttaactttaagaaggagatatacataccatgactagctccaaatggaac	Amplify Pa12 gp85-89
WX_599	cgttgtaaaacgacggccagtgccaagcttttagagaatggtgtcgcagtatttc
Guides for CRISPRi	Sequence	Inhibition target
WX_CRISPRi_47F	TAGTCTTTGTAGCGGCCTCCGGAG	PA5044 (pilM)
WX_CRISPRi_47R	aaacCTCCGGAGGCCGCTACAAAG
WX_CRISPRi_60F	TAGTCCAGTGGCTGAGGATGCGGC	waaL
WX_CRISPRi_60R	aaacGCCGCATCCTCAGCCACTGG
WX_CRISPRi66_F	TAGTGAGGAAGGCGATGAGGAAGA	PA4011
WX_CRISPRi66_R	AAACTCTTCCTCATCGCCTTCCTC
WX_CRISPRi95_F	tagtCGCTACGACGGATACCAGCG	migA, PAO1
WX_CRISPRi95_R	AAACCGCTGGTATCCGTCGTAGCG
WX_CRISPRi97_F	tagtAAGCTCGACGCTGCCATCGC	PA5000, wapR
WX_CRISPRi97_R	aaacGCGATGGCAGCGTCGAGCTT
qPCR primers		qPCR target
WX_Q21F	CGGTACAGGTCGGCACG	Pa12
WX_Q21R	CGAGGGACGAAGGTAAGGA	Pa12
WX_Q2_F	ctcgttgtcttcgtcggtcgtgtag	Pseudomonas aeruginosa
WX_Q2_R	ccaaggaatttcgtttgg	Pseudomonas aeruginosa
Guides for CRISPR-Cas IF (Cascade Cas3) selection		Inhibits gene
WX_cas030	GAAACctatcgctcacagatcatgcgatgggactgggctG	gp33 in Pa12
WX_cas030	GCGACagcccagtcccatcgcatgatctgtgagcgatagG
WX_cas010c	GAAACttgatcgcccagtccagatcgtggtgatagaactG	gp88 in 14-1, Pa12
WX_cas010c	GCGACagttctatcaccacgatctggactgggcgatcaaG
Primers for making CRISPRi library		Purpose
oJMP903	TCTCGTCTGGTCAGTTTCACCTGTTTTACGTAAAAACCCGCTTCGGCGGGTTTTTACTTTTGGggaaacacagAAAAAAGCCCGCACCTGACAGTGCGGGCTTTTTTTTTcgaccaaaggTGCGACTACTCTTGCCTACTACCTATCGACTGAGCTGAAAgaattctggcaaatattctgaaatgagctgttgacaattaatcatccggctcgtataatTCTAGTTGAGACCAACTTTGGTCTCCACCATAGCGGTCGGTCTCTGTTTAAGAGCTATGCTGGAAACAGCATAGCAAGTTTAAATAAGGCTAGTCCGTTATCAACTTGAAAAAGTGGCACCGAGTCGGTGCTTTTTTTttgaattcATGTGGCTGACCGTTCTGTTGTCTCTCGCTCTTC…	synthetic DNA containing sgRNA cassette Ptrc promoter and BsaI cloning site
oJMP1074	CGCTTTTTTTACGTCTGCAGACTAGTGCGAATTGATCTGGTTTGACAGCTTATGGAAAATTTTTTTTCAAAAGTACTTGAATTGTGAGCGGATAACAATTATAATTCTAGTGATCTAAAGAGGAGAAAACTAGTATGGACAAGAAGTACAGCAT	synthetic DNA containing Hsa_Spy_dCas9 synthetic promoter 'vD'
oJMP1184	AACTGCGATCGCTAATGT	amplify pooled guide library
oJMP1185	AATAAGGCACTGGAGAAC	amplify pooled guide library
2020-OL-I	AACTGCGATCGCTAATGTGGTCTCTtagtNNNNNNNNNNNNNNNNNNNNgtttAGAGACCGTTCTCCAGTGCCTTATT	PA genome-scale pooled CRISPRi guide library (30,934 oligos: 4 perfect match/gene, 10 mismatch/PA essential gene, 1000 controls; see Table S2 and S3 for NNNNNNNNNNNNNNNNNNN sequences)
Gblocks		Purpose
WX_Gb17	CACGACGTTGTAAAACGACGGCCAGTGCCAttgcgtgacaacgcagaagtgctggaagccgatggtcatggggacaaggtactgcgtctgcgcgacgggtccttcctcaagctgtttcgccgcaagcgcctgatttcctccgcagccctgttcccctatgcggagcgcttcgcccgcaatgccagcgaactggcgcggcgcggcatcgtctgcccgaaggtgctggacgtactgcggatcccacatatccagcgcgacgcggtgcactacgagccgctaccggggcagaccctccgccaactcgaccgcaacgacccggagtgcggcgatacagtccggacgcaactgggcgagctgatcgccgcgctgcacgccaagggggtgtacttccgctcgctg…	Delete waaL in PA14
WX_Gb20	CACGACGTTGTAAAACGACGGCCAGTGCCAcggtcacggtggtccactaccacctccagacacatcctgcatggatgcgcttgtccggatacggggctctctacaacccactgctgagtgcccatgtatatggcgcattcactgtggtctggctggtttactggatgcaatcacgccatcttcttgcgccactgccgctgctgtccttggcgatactatgctgcctgttgctgtcgaccggctcacgcaccccattgatcgcaatcaccgcctgcctgggctggctgttgatcgccggcaatcagaaaaagaccctgatcgtcatagggttggcagcgctgggcatgatcgtggcttatatcttcaatccagagctgctcacccagcgtggcgtctcct…	Delete wapR in PA14
WX_Gb39	CACGACGTTGTAAAACGACGGCCAGTGCCAgacggctcagtatagccggtaagtccgcttgtagttgatctgcacaccagcacgccgcagcagaatgtgcaggcggtgatagccaaagtgccgaagcccttgccagttccaccagttgggcttgcagctcggtgttttgcacactagttcgcggctggtggcacaacacagagcgggacagcctgaacaactgacaggcacgacgctcggagatgtcggtttgcgcctgcatctcctgcccccccgccccgctgccgggctccccctttccccgggtgaccactttcagcgccccgatgtcgaggagggactcggcgagcaacttcttcagccggctgttttccagttcgagatccttcaggcgcttgg…	Delete wbpL in PAO1
WX_Gb132	ggccttttgctggccttttgctcacataagctccgctacggtgtgcaagcttactaagccggccgggagtaccgcttacgtctccgcgccgatagatgggccgctggggtccggtagcactgtaacgttttcgttcttcgcgaaggccggatccacccgtttcattgcaattcagtcggctgccgatttccccagtcgagcagatgccgttttcgacctggattccgggaacgtgatcagcgatcagatgttggacagcagcgtggtaagcgcccgaatgattcgtctggaaaatggctggtggcgttgcgttctcacgactaagaccgtcagctcttcgttccgcgctgcttacgtcgccccggcagaaaccaacttcagctggatcgattcgaattc…	Fragment to swap Pa12's tail onto F8
WX_Gb133	GAATGCCACGAACCAAATCGCCGGCCCAACCGGGATTCGGAATACCAACGGCAACACCGGCAACATGAACACCTGGGGTTCCGGCTCCACGACGGCATCCTATGGCAATGCTGCCATTCAAATCTTCGGAAAAGGGGGCGGCGAGCCTGCCGCGATCTATTTCGACAACTCCCAGACCGGATGGTATCTGGGCATGGACAAGGATGGACAGCTCAAGCGGGCCGGCTGGTCGCTCGGCAATAACGCCTACGTGATTACCGACGAATCCAACATCCGAACCCATATCAACACAATGGCTGCGCGCCCGATTTGGGGGAATGTCGAGTTCTGGGGTCCGTGGAACTTCAATCCTAACACGAAGTTGACGCTTGGCTCATTCAATGACAGCCAGCATACCAG…	Fragment to swap Pa12's tail onto F8
WX_Gb142	CACGACGTTGTAAAACGACGGCCAGTGCCAcccgaactggagccgccggtattgttggccaggttccagggattgcgggtgactccgtggaagctggagaggccggatgaaagcatgccgaagtctggaaccgtagtcttggccaggacgatcgcgccggcttcgcgcagccgagcggccggcggcgcgtcgcagggcgcgggttgcagggcggtggcggcgctgcccaatgggataggttcgccagcggtggcgatcagctccttgatggttaccggcagcccgtccagcgggcctttgggctgtcccttgcgccagcgctcggtggccgccgcggcctgttcgcgaacccgttgcgggtcgaagcgatacagcgcgttgagatgcggttcccagcgc…	Delete migA in PAO1
WX_Gb151	ggccttttgctggccttttgctcacataagctgcgacggattgtcgccgaacatttcggcggatcggttgtccttgatgacttgacctatggcagtcttgtcgccacccggttctgctggatcgaagcccgtgaatggagtggtaacgcagcgcatgttcggatgggtcggcagattgttcaggacgatggagtccgcccagacatacgggtttttgtggttgccgggtccgtggctgatgatctcggcaggaatatggccgttcatggtgagccattccgccatcccttgccgagtcagcgggcttaccacgatctgaccagtggactctttggcgatggcgaacagatcaccgaattcgaatccgatgattgtgtagttggacctggactcgccgac…	Delete inhibitor island in 14-1
WX_Gb153	CACGACGTTGTAAAACGACGGCCAGTGCCAcagccaccttgctgcgatactactgggacgccaacccgctgcgccttaccggttatggcgctctctataacccattactgagcgcccatgtctatggcgccttcacggcactctggctggcctattggatgcaatcccgccccatcctggcccccttgccactgatatctctggcgctgctcggtggccttctcatcgcgaccggttcacgtactcccctggtagggctcacagcggcccttatgtggctggtcctggccggagacaggaaaaaagccctcatcgccctggcactcgccctggctggagcgctactgggctacatcctgtacccggaagtgatcacccagagaggggcatcgttccgcc…	Delete wapR in PAO1
WX_Gb157	ggccttttgctggccttttgctcacataagtcttgatcttcccagatgtacagcatggtgcgctcctcaataaggctgcttgttgtgttcgaccagagacataccggccggaactttgaagcggacgtattcgatcatcatcgccgttcgacgccgattcgtgccagactcgtcattaacgaagagttcgcactgatgcggaatgactcgcgtcaccaggtcttcgcctttcgaaccgtagaacttgatgtaggctgcgacgcctcgcgtcatgctcagatggatcgtttcgcagagtcgctgcgcggccgacgcgctggacagatcggtcggactgaccgtcacccagtaatggccactttgttctttatcggacataaactgccctccaatgagaaa…	Delete inhibitor island in Pa12
WX_Gb180	GGCCTTTTGCTGGCCTTTTGCTCACATAAGacgtgatcagcgatcagatgttggacagcagcgtggtaagcgcccgaatgattcgtctggagaatggctggtggcgttgcgttctcacgaccaagaccgtcagctcttcgttccgcgctgcttacgtcgcgccggcagaaaccaacttcagctggattgattctaattcaagtatggcgattgacgtgcttatctggggcgctcagatcgaactgggtgatactccaaccggatacttggagactaccggggcgcccgtaaccatcaccgattatgtcttgcagaatgcccagaccggaacggtcgagttcacccagccccttccgattggagtagaagcgtattggactggcgactggaaaggcgggt…	Tail swap between 14-1 and Pa12
Table S1: List of oligonucleotides used in this paper
									ORDERED WITH ADAPTER
									ORDERED WITH ADAPTER
									ORDERED WITH ADAPTER
